# Genomic features of parthenogenetic animals

**DOI:** 10.1101/497495

**Authors:** Kamil S. Jaron, Jens Bast, Reuben W. Nowell, T. Rhyker Ranallo-Benavidez, Marc Robinson-Rechavi, Tanja Schwander

## Abstract

Evolution without sex is predicted to impact genomes in numerous ways. Case studies of individual parthenogenetic animals have reported peculiar genomic features which were suggested to be caused by their mode of reproduction, including high heterozygosity, a high abundance of horizontally acquired genes, a low transposable element load, or the presence of palindromes. We systematically characterized these genomic features in published genomes of 26 parthenogenetic animals representing at least 18 independent transitions to asexuality. Surprisingly, not a single feature was systematically replicated across a majority of these transitions, suggesting that previously reported patterns were lineage specific rather than illustrating general consequences of parthenogenesis. We found that only parthenogens of hybrid origin were characterized by high heterozygosity levels. Parthenogens that were not of hybrid origin appeared to be largely homozygous, independently of the cellular mechanism underlying parthenogenesis. Overall, despite the importance of recombination rate variation for the evolution of sexual animal genomes, the genome-wide absence of recombination does not appear to have had the dramatic effects which are expected from classical theoretical models. The reasons for this are probably a combination of lineage-specific patterns, impact of the origin of parthenogenesis, and a survivorship bias of parthenogenetic lineages.
