## Supplementary table 2 for "Genomic features of parthenogenetic animals"

species	ploidy	haploid_length[M]	heterozygosity	repeats	TEs	other_repeats
P. formosa	2	988.2	1.73	58.02	17.9	1
A. vaga	4	97.8	2.4	15.51	2.2	0.5
A. ricciae	4	87.5	5.545	9.56	0.7	0.3
R. macrura	4	260.1	0.125	27.26	8	2.1
R. magnacalcarata	4	226.4	0.49	36.67	9.1	1.3
L. clavipes	2	273.9	0.3	32.81	12.5	1
T. pretiosum	2	192.7	0.03	15.06	6.2	2.3
O. biroi	2	184.8	0.53	9.91	12.1	0.6
A. mellifera	2	238.8	0.82	16.13	5.5	0.4
A. mellifera	2	236.9	0.86	15.39	5.3	0.3
A. rufus	2	362.7	0.25	31.27	8.4	2.9
F. candida	2	295.7	0.125	45.81	8.9	0.5
D. pulex	2	NA	NA	NA	6.1	4.5
D. pulex	2	NA	NA	NA	5.5	4.1
P. virginalis	3	3528.2	1.845	83.09	34.7	2.6
P. sambesii	2	117.7	3.775	24.14	4.2	1.3
M. belari	2	148.5	1.19	25.64	10.7	1.7
D. coronatus	2	84.2	5.105	12.04	7.6	0.6
D. pachys	2	94.3	5.26	43.13	2.6	1.3
P. davidi	3	123.8	5.715	48.6	3.5	0.8
A. nanus	2	261.9	2.385	63.06	12.5	6
M. incognita	3	69	6.37	30.6	8	1.6
M. javanica	4	70	8.5	38.61	11.1	1.9
M. arenaria	4	72.5	8.1	37.24	10.8	1.8
M. floridensis	3	67.3	2.795	28.88	6.9	1.8
M. enterolobii	3	88.1	6.065	39.5	6.6	1.3
H. dujardini	2	NA	NA	NA	1.3	1.9
R. varieornatus	2	51	0.455	6.6	1.7	1.1
