## Supplementary table 3 for "Genomic features of parthenogenetic animals"

species	assembly_size[M]	number_of_scaffolds[k]	N50[k]	complete	fragmented	duplicated	missing	haplotypes_assembled	genes	gene_per_assembled_ploidy	annotated_TEs
Acrobeloides_nanus	248.1	30.8	19.6	73.93	6.13	9.71	19.94	0.95	99486	104722	7
Adineta_ricciae	174.5	4.1	276.8	88.34	2.25	62.99	9.41	1.99	55801	28041	2
Aptinothrips_rufus	339.9	301.7	4.1	97.55	1.33	0.82	1.12	0.94	NA	NA	NA
Adineta_vaga	217.9	36.2	260.3	90.29	1.43	67.08	8.28	2.23	49300	22108	2.52
Diploscapter_coronatus	170.5	0.5	1007.7	91.55	4.58	67.92	3.87	2.02	34424	17042	0.05
Diploscapter_pachys	157.7	10.8	124.2	90.63	5.3	49.49	4.07	1.67	27341	16372	NA
Folsomia_candida	221.7	0.2	6519.4	93.15	1.64	1.94	5.21	0.75	28734	38312	6.31
Hypsibius_dujardini	135	13.2	50.5	84.36	2.97	1.94	12.68	NA	19700	NA	15
Leptopilina_clavipes	255.4	36.6	13.8	93.87	4.09	0.82	2.04	0.93	49568	53299	NA
Meloidogyne_arenaria	258.1	26.2	16.5	65.07	7.43	36.46	27.49	NA	103000	NA	50.78
Meloidogyne_arenaria	165.4	58.3	10.3	55.91	9.47	21.18	34.62	2.28	30308	13293	NA
Meloidogyne_arenaria	284	2.2	204.6	61.35	8.28	33.74	30.37	NA	NA	NA	NA
Mesorhabditis_belari	163.5	1.7	469	79.74	7.74	3.56	12.53	1.1	27588	25080	NA
Meloidogyne_enterolobii	166.3	68.4	10.3	49.69	10.39	17.62	39.92	1.89	31051	16429	NA
Meloidogyne_floridensis	74.9	9.1	13.3	49.9	8.66	2.95	41.45	1.11	14414	12986	5
Meloidogyne_incognita	183.5	12.1	38.6	61.71	7.84	36.35	30.45	NA	45351	NA	49.99
Meloidogyne_incognita	148.1	245.3	12.2	52.34	9.16	19.45	38.49	2.15	24714	11495	12
Meloidogyne_javanica	235.8	31.3	10.4	61.1	7.54	31.06	31.36	NA	98578	NA	50.76
Meloidogyne_javanica	152.9	54.5	13.9	57.64	9.67	25.15	32.69	2.18	25697	11788	NA
Ooceraea_biroi	212.8	4.6	1350.7	98.16	1.02	1.02	0.82	1.15	13438	11685	4.88
Panagrolaimus_davidi	163.2	51.9	4.9	31.36	9.16	4.18	59.47	1.32	94938	71923	NA
Poecilia_formosa	748.9	4	1574.2	98.06	0.51	7.57	1.43	0.76	31997	42101	16.45
Plectus_sambesii	186.7	19	23.4	75.87	13.34	16.4	10.79	1.59	39150	24623	NA
Procambarus_virginalis	3290.5	1942.8	39.3	87.12	6.44	0.92	6.44	0.93	21773	23412	4
Rotaria_macrura	234.7	29.3	73.2	89.16	1.64	15.24	9.2	0.9	26284	29204	2.2
Rotaria_magnacalcarata	180.5	20.9	53.2	90.49	1.02	16.16	8.49	0.8	36377	45471	3
Ramazzottius_varieornatus	55.8	0.2	3294.9	85.17	2.04	1.23	12.78	1.09	13920	12771	0.6
Trichogramma_pretiosum	195.1	0.4	3706.2	98.36	0.31	4.4	1.33	1.01	13200	13069	8.47
