## Supplementary table 4 for "Genomic features of parthenogenetic animals"

### Sheet: UniRef90 1e-10
ID	Species	Type	TaxID	Num.genes	HGTc.phylum	HGTc.class	HGTc.order	HGTc.family	HGTc.phylum.%	HGTc.class.%	HGTc.order.%	HGTc.family.%
Anan1	Acrobeloides_nanus	Asexual	290746	35495	255	255	327	235	0.00718411	0.00718411	0.00921257	0.00662065
Aric1	Adineta_ricciae	Asexual	249248	58449	5864	5780	5567	5567	0.100327	0.0988896	0.0952454	0.0952454
Avag1	Adineta_vaga	Asexual	104782	67256	7174	7071	6647	6647	0.106667	0.105136	0.0988313	0.0988313
Dcor1	Diploscapter_coronatus	Asexual	288516	34063	215	186	86	61	0.00631183	0.00546047	0.00252473	0.0017908
Dpac1	Diploscapter_pachys	Asexual	2018661	38423	208	199	120	145	0.00541342	0.00517919	0.00312313	0.00377378
Fcan1	Folsomia_candida	Asexual	158441	28734	1822	775	775	491	0.0634092	0.0269715	0.0269715	0.0170878
sOcin1	Orchesella_cincta	Sexual	48709	20247	972	211	210	38	0.0480071	0.0104213	0.0103719	0.00187682
Hduj1	Hypsibius_dujardini	Asexual	232323	20252	366	366	366	225	0.0180723	0.0180723	0.0180723	0.01111
Lcla1	Leptopilina_clavipes	Asexual	63434	50004	324	413	187	62	0.00647948	0.00825934	0.0037397	0.0012399
Mare1	Meloidogyne_arenaria	Asexual	6304	101269	476	417	416	210	0.00470035	0.00411775	0.00410787	0.00207368
Mare2	Meloidogyne_arenaria	Asexual	6304	27633	64	65	69	26	0.00231607	0.00235226	0.00249701	0.000940904
Mbel1	Mesorhabditis_belari	Asexual	2138241	29883	176	165	85	61	0.00588964	0.00552153	0.00284443	0.00204129
Ment1	Meloidogyne_enterica	Asexual	390850	29578	65	73	85	44	0.00219758	0.00246805	0.00287376	0.00148759
Mflo1	Meloidogyne_floridensis	Asexual	298350	12763	41	48	52	27	0.00321241	0.00376087	0.00407428	0.00211549
Minc1	Meloidogyne_incognita	Asexual	6306	43718	352	343	255	122	0.0080516	0.00784574	0.00583284	0.00279061
Minc2	Meloidogyne_incognita	Asexual	6306	23680	86	83	93	47	0.00363176	0.00350507	0.00392736	0.0019848
Mjav1	Meloidogyne_javanica	Asexual	6303	97208	317	324	314	165	0.00326105	0.00333306	0.00323019	0.00169739
Mjav2	Meloidogyne_javanica	Asexual	6303	24753	88	97	105	59	0.00355512	0.00391872	0.00424191	0.00238355
Obir1	Ooceraea_biroi	Asexual	2015173	24105	3544	3222	630	7	0.147023	0.133665	0.0261357	0.000290396
sHsal1	Harpagoxenus_saltator	Sexual	610380	26735	2486	2843	633	11	0.0929867	0.10634	0.0236768	0.000411446
sCfls1	Camponotus_floridanus	Sexual	104421	23922	2813	2899	638	6	0.117591	0.121186	0.02667	0.000250815
Pdav1	Panagrolaimus_davidi	Asexual	227884	31630	54	54	78	96	0.00170724	0.00170724	0.00246601	0.00303509
Pfor1	Poecilia_formosa	Asexual	48698	49526	181	51	0	0	0.00365465	0.00102976	0	0
Ps591	Panagrolaimus_sp.PS1159	Asexual	55785	26760	116	119	118	81	0.00433483	0.00444694	0.00440957	0.00302691
Ps791	Panagrolaimus_sp.PS1579	Asexual	310962	18060	34	36	33	25	0.00188261	0.00199336	0.00182724	0.00138427
Pvir1	Procambarus_virginalis	Asexual	2065263	22206	211	49	45	41	0.00950194	0.00220661	0.00202648	0.00184635
Rmac1	Rotaria_macrura	Asexual	392029	25818	2167	2122	1929	1929	0.0839337	0.0821907	0.0747153	0.0747153
Rmag1	Rotaria_magnacalcarata	Asexual	392030	37284	2674	2626	2415	2415	0.0717198	0.0704324	0.0647731	0.0647731
Rvar1	Ramazzottius_varieornatus	Asexual	947166	14248	186	186	186	69	0.0130545	0.0130545	0.0130545	0.00484278
Tpre1	Trichogramma_pretiosum	Asexual	7493	13200	1336	1148	181	8	0.101212	0.0869697	0.0137121	0.000606061
sNvit1	Nasonia_vitripennis	Sexual	7425	24529	2812	2564	503	2	0.11464	0.104529	0.0205063	8.15361e-05
sCflm1	Copidosoma_floridanum	Sexual	29053	17189	1806	1634	229	3	0.105067	0.0950608	0.0133225	0.00017453
TaxID: NCBI TaxID for focal species
Num.genes: Number of protein-coding genes in annotation
HGTc: Horizontal gene transfer candidate (i.e. putative foreign gene)
Columns E-H: Phylum/Class/Order/Family indicates the taxonomic level at which hits to the focal animal's lineage were discounted
Columns I-L: HGTc expressed as a percentage of total CDS encoded in focal genome (Column D)

### Sheet: uniprot_sprot 1e-10
ID	Species	Type	TaxID	Num.genes	HGTc.phylum	HGTc.class	HGTc.order	HGTc.family	HGTc.phylum.%	HGTc.class.%	HGTc.order.%	HGTc.family.%
Anan1	Acrobeloides_nanus	Asexual	290746	35495	235	235	235	205	0.00662065	0.00662065	0.00662065	0.00577546
Aric1	Adineta_ricciae	Asexual	249248	58449	2236	2532	2532	2532	0.0382556	0.0433198	0.0433198	0.0433198
Avag1	Adineta_vaga	Asexual	104782	67256	2597	2948	2948	2948	0.0386137	0.0438325	0.0438325	0.0438325
Dcor1	Diploscapter_coronatus	Asexual	288516	34063	387	475	475	466	0.0113613	0.0139447	0.0139447	0.0136805
Dpac1	Diploscapter_pachys	Asexual	2018661	38423	386	463	463	456	0.0100461	0.0120501	0.0120501	0.0118679
Fcan1	Folsomia_candida	Asexual	158441	28734	898	776	776	776	0.0312522	0.0270063	0.0270063	0.0270063
sOcin1	Orchesella_cincta	Sexual	48709	20247	330	279	279	279	0.0162987	0.0137798	0.0137798	0.0137798
Hduj1	Hypsibius_dujardini	Asexual	232323	20252	260	260	260	260	0.0128382	0.0128382	0.0128382	0.0128382
Lcla1	Leptopilina_clavipes	Asexual	63434	50004	56	86	71	71	0.00111991	0.00171986	0.00141989	0.00141989
Mare1	Meloidogyne_arenaria	Asexual	6304	101269	437	437	439	357	0.00431524	0.00431524	0.00433499	0.00352526
Mare2	Meloidogyne_arenaria	Asexual	6304	27633	77	77	79	60	0.00278652	0.00278652	0.0028589	0.00217132
Mbel1	Mesorhabditis_belari	Asexual	2138241	29883	258	258	258	252	0.00863367	0.00863367	0.00863367	0.00843289
Ment1	Meloidogyne_enterica	Asexual	390850	29578	74	74	74	57	0.00250186	0.00250186	0.00250186	0.00192711
Mflo1	Meloidogyne_floridensis	Asexual	298350	12763	39	39	39	29	0.00305571	0.00305571	0.00305571	0.00227219
Minc1	Meloidogyne_incognita	Asexual	6306	43718	378	499	500	376	0.00864632	0.0114141	0.0114369	0.00860058
Minc2	Meloidogyne_incognita	Asexual	6306	23680	99	99	100	81	0.00418074	0.00418074	0.00422297	0.00342061
Mjav1	Meloidogyne_javanica	Asexual	6303	97208	299	299	299	243	0.00307588	0.00307588	0.00307588	0.00249979
Mjav2	Meloidogyne_javanica	Asexual	6303	24753	91	91	93	80	0.00367632	0.00367632	0.00375712	0.00323193
Obir1	Ooceraea_biroi	Asexual	2015173	24105	173	171	114	114	0.00717693	0.00709396	0.00472931	0.00472931
sHsal1	Harpagoxenus_saltator	Sexual	610380	26735	193	192	139	139	0.007219	0.0071816	0.00519918	0.00519918
sCfls1	Camponotus_floridanus	Sexual	104421	23922	183	181	126	126	0.00764986	0.00756626	0.00526712	0.00526712
Pdav1	Panagrolaimus_davidi	Asexual	227884	31630	203	203	205	193	0.00641796	0.00641796	0.00648119	0.0061018
Pfor1	Poecilia_formosa	Asexual	48698	49526	5890	103	100	100	0.118927	0.00207972	0.00201914	0.00201914
Ps591	Panagrolaimus_sp.PS1159	Asexual	55785	26760	148	148	148	110	0.00553064	0.00553064	0.00553064	0.00411061
Ps791	Panagrolaimus_sp.PS1579	Asexual	310962	18060	25	25	26	22	0.00138427	0.00138427	0.00143965	0.00121816
Pvir1	Procambarus_virginalis	Asexual	2065263	22206	18	13	13	13	0.000810592	0.000585427	0.000585427	0.000585427
Rmac1	Rotaria_macrura	Asexual	392029	25818	772	772	772	772	0.0299016	0.0299016	0.0299016	0.0299016
Rmag1	Rotaria_magnacalcarata	Asexual	392030	37284	936	936	936	936	0.0251046	0.0251046	0.0251046	0.0251046
Rvar1	Ramazzottius_varieornatus	Asexual	947166	14248	174	174	174	174	0.0122122	0.0122122	0.0122122	0.0122122
Tpre1	Trichogramma_pretiosum	Asexual	7493	13200	305	304	273	273	0.0231061	0.0230303	0.0206818	0.0206818
sNvit1	Nasonia_vitripennis	Sexual	7425	24529	179	177	118	118	0.00729748	0.00721595	0.00481063	0.00481063
sCflm1	Copidosoma_floridanum	Sexual	29053	17189	121	118	72	72	0.00703939	0.00686486	0.00418873	0.00418873
TaxID: NCBI TaxID for focal species
Num.genes: Number of protein-coding genes in annotation
HGTc: Horizontal gene transfer candidate (i.e. putative foreign gene)
Columns E-H: Phylum/Class/Order/Family indicates the taxonomic level at which hits to the focal animal's lineage were discounted
Columns I-L: HGTc expressed as a percentage of total CDS encoded in focal genome (Column D)
